# An efficient CRISPR-Cas9 enrichment sequencing strategy for characterizing complex and highly duplicated genomic regions. A case study in the *Prunus salicina* LG3-MYB10 genes cluster

**DOI:** 10.1101/2022.01.24.477518

**Authors:** Arnau Fiol, Federico Jurado-Ruiz, Elena López-Girona, Maria José Aranzana

## Abstract

Genome complexity is largely linked to diversification and crop innovation. Examples of regions with duplicated genes with relevant roles in agricultural traits are found in many crops. In both duplicated and non-duplicated genes, much of the variability in agronomic traits is caused by large as well as small and middle scale structural variants (SVs), which highlights the relevance of the identification and characterization of complex variability between genomes for plant breeding. Here we improve and demonstrate the use of CRISPR-Cas9 enrichment combined with long-read sequencing technology to resolve the *MYB10* region in the linkage group 3 (LG3) of Japanese plum (*Prunus salicina*), which has a length from 90 kb to 271 kb according to the *P. salicina* genomes available. We demonstrate the high complexity of this region, with homology levels between Japanese plum varieties comparable to those between *Prunus* species. We cleaved *MYB10* genes in five plum varieties using the Cas9 enzyme guided by a pool of crRNAs. The barcoded fragments were then pooled and sequenced in a single MinION Oxford Nanopore Technologies (ONT) run, yielding 194 Mb of sequence. The enrichment was confirmed by aligning the long reads to the plum reference genomes, with a mean read on-target value of 4.5% and a depth per sample of 11.9x. From the alignment, 3,261 SNPs and 287 SVs were called and phased. A *de novo* assembly was constructed for each variety, which also allowed detection, at the haplotype level, of the variability in this region. CRISPR-Cas9 enrichment is a versatile and powerful tool for long-read targeted sequencing even on highly duplicated and/or polymorphic genomic regions, being especially useful when a reference genome is not available. Potential uses of this methodology as well as its limitations are further discussed.
