## Additional File 2 for "An efficient CRISPR-Cas9 enrichment sequencing strategy for characterizing complex and highly duplicated genomic regions. A case study in the *Prunus salicina* LG3-MYB10 genes cluster"

### Sheet: MYB10 all genomes
SECTIONS		Genome					MYB10 region coordinates			MYB10 region size (bp)			Reference
Japanese plums
Zhongli-1		Prunus salicina Zhongli No. 6 Genome v1.0					LG03:30838572..31109359			270788			Huang et al., 2021
Zhongli-2		Prunus salicina Zhongli No. 6 Genome v1.0					LG03:28592935..28682529			89595
Sanyueli		Prunus salicina Sanyueli Genome v1.0					Chr4:12192580..12327184			134605			Liu et al., 2020
Apricots
Chuanzhihong		Prunus armeniaca Genome v1.0					LG4:11257406..11401553			144148			Jiang et al., 2019
Marouch_n14		Prunus armeniaca Marouch n14 Whole Genome v1.0					chr3:14070728..14181189			110462			Groppi et al., 2021
Stella		Prunus armeniaca Stella Whole Genome v1.0					chr3:14773662..14939042			165381			Groppi et al., 2021
Longwangmao		Prunus armeniaca Longwangmao Whole Genome v1.0					Chr3:15339113..15493822			154710			Lin Wang et al., publication pending
Sungold		Prunus armeniaca Sungold Whole Genome v1.0					Chr3:15344002..15529870			185869			Lin Wang et al., publication pending
CH320_5		Prunus sibirica CH320_5 Whole Genome v1.0					chr3:23559518..23685710			126193			Groppi et al., 2021
F106		Prunus sibirica F106 Whole Genome v1.0					Chr3:14534446..14676083			141638			Lin Wang et al., publication pending
CH264_4		Prunus mandshurica CH264_4 Whole Genome v1.0					chr3:17172906..17304700			131795			Groppi et al., 2021
Sweet cherries
Satonishiki		Prunus avium Genome v1.0.a1					chr3:12107728..12217510			109783			Shirasawa et al., 2017
Tieton		Prunus avium Tieton Genome v2.0					chr_3:23901605..24019020			117416			Wang et al., 2020
Peaches
Lovell		Prunus persica Genome v2.0.a1					Pp03:18179394..18284092			104699			Verde et al., 2017
Ch_ Cling		Prunus persica Chinese Cling Genome v1.0					chr3:20361949..20468227			106279			Cao et al., 2021
P.mira		Prunus mira Genome v1.0					Pm03:10034003..10068377			34375			Cao et al., 2020 (preprint)
Sequence hit values and shared blocks between each identified MYB10 region on the selected Prunus genomes
MYB10 region	Zhongli-1	Zhongli-2	Sanyueli	Chuanzhihong	Marouch_n14	Stella	Longwangmao	Sungold	CH320_5	F106	CH264_4	Satonishiki	Tieton	Lovell	Ch_Cling	P.mira
Zhongli-1	1 seq	69% hits	51% hits	23% hits	29% hits	20% hits	23% hits	16% hits	17% hits	26% hits	23% hits	16% hits	9.1% hits	15% hits	13% hits	36% hits
Zhongli-2	7 blocks	1 seq	51% hits	25% hits	22% hits	23% hits	25% hits	23% hits	25% hits	26% hits	22% hits	14% hits	13% hits	15% hits	15% hits	24% hits
Sanyueli	11 blocks	10 blocks	1 seq	25% hits	23% hits	21% hits	28% hits	21% hits	21% hits	20% hits	22% hits	15% hits	13% hits	15% hits	20% hits	27% hits
Chuanzhihong	29 blocks	17 blocks	14 blocks	1 seq	61% hits	63% hits	87% hits	64% hits	88% hits	67% hits	59% hits	19% hits	16% hits	24% hits	13% hits	35% hits
Marouch_n14	24 blocks	10 blocks	11 blocks	6 blocks	1 seq	61% hits	87% hits	91% hits	93% hits	83% hits	52% hits	18% hits	11% hits	20% hits	16% hits	35% hits
Stella	34 blocks	21 blocks	23 blocks	6 blocks	11 blocks	1 seq	54% hits	44% hits	64% hits	59% hits	47% hits	9.3% hits	11% hits	10% hits	9.7% hits	37% hits
Longwangmao	27 blocks	13 blocks	17 blocks	3 blocks	5 blocks	6 blocks	1 seq	65% hits	87% hits	58% hits	58% hits	18% hits	18% hits	20% hits	20% hits	29% hits
Sungold	19 blocks	15 blocks	13 blocks	5 blocks	3 blocks	13 blocks	5 blocks	1 seq	87% hits	62% hits	50% hits	16% hits	11% hits	23% hits	23% hits	30% hits
CH320_5	23 blocks	13 blocks	12 blocks	2 blocks	1 block	7 blocks	3 blocks	2 blocks	1 seq	74% hits	37% hits	17% hits	14% hits	14% hits	13% hits	32% hits
F106	22 blocks	12 blocks	6 blocks	9 blocks	5 blocks	16 blocks	14 blocks	7 blocks	7 blocks	1 seq	42% hits	15% hits	15% hits	8.6% hits	12% hits	31% hits
CH264_4	18 blocks	11 blocks	9 blocks	10 blocks	8 blocks	19 blocks	11 blocks	15 blocks	14 blocks	16 blocks	1 seq	15% hits	9.2% hits	21% hits	20% hits	23% hits
Satonishiki	22 blocks	13 blocks	15 blocks	10 blocks	11 blocks	11 blocks	19 blocks	12 blocks	12 blocks	9 blocks	12 blocks	1 seq	75% hits	9.3% hits	10% hits	24% hits
Tieton	14 blocks	22 blocks	21 blocks	16 blocks	9 blocks	19 blocks	20 blocks	13 blocks	19 blocks	17 blocks	7 blocks	3 blocks	1 seq	10% hits	9.2% hits	21% hits
Lovell	16 blocks	9 blocks	12 blocks	17 blocks	15 blocks	13 blocks	18 blocks	15 blocks	16 blocks	11 blocks	13 blocks	8 blocks	13 blocks	1 seq	85% hits	56% hits
Ch_Cling	15 blocks	9 blocks	18 blocks	11 blocks	17 blocks	14 blocks	14 blocks	11 blocks	15 blocks	9 blocks	14 blocks	10 blocks	13 blocks	3 blocks	1 seq	55% hits
P.mira	8 blocks	3 blocks	4 blocks	7 blocks	7 blocks	11 blocks	6 blocks	5 blocks	4 blocks	6 blocks	4 blocks	7 blocks	8 blocks	7 blocks	7 blocks	1 seq
