## Additional File 5 for "An efficient CRISPR-Cas9 enrichment sequencing strategy for characterizing complex and highly duplicated genomic regions. A case study in the *Prunus salicina* LG3-MYB10 genes cluster"

### Sheet: SNP call comparison
Legend:
Barcode	Cultivar
NB01	Angeleno
NB02	Black Gold
NB03	Fortune
NB04	Golden Japan
NB05	TC Sun
One-on-one overlap SNP positions and alternate allele match
Sample	NB01	NB02	NB03	NB04	NB05
NB01	671
NB02	463(460)	973
NB03	255(251)	367(361)	971
NB04	13(13)	18(18)	15(15)	24
NB05	67(63)	198(192)	228(226)	9(9)	622
Number of Reference position matches (number of Alternative allele matches)
Multi-sample comparison of the shared SNP called positions
Shared SNP positions
Shared SNP count	Percentage from the total of each sample
	NB01	NB02	NB03	NB04	NB05
1		0.001		0.042	0.002
2	0.003	0.002		0.083
2	0.003	0.002	0.002	0.083	0.003
2				0.083	0.003
3	0.004		0.003		0.005
4		0.004	0.004	0.167	0.006
4				0.167
9	0.013	0.009	0.009	0.375
12	0.018	0.012			0.019
43		0.044			0.069
50	0.075	0.051	0.051		0.08
62	0.092		0.064
83			0.085		0.133
86		0.088	0.089		0.138
87		0.089	0.09
129	0.192	0.133	0.133
143	0.213
259	0.386	0.266
289		0.297
336					0.54
456			0.47
SNPs		Count	%
Total		3261	100
Shared		2033	62.3428
Unshared		1228	37.6572
